# Microbiomes and host genetics provide evidence for ecological diversification among Caribbean members of the sponge genus *Ircinia* Nardo, 1833

**DOI:** 10.1101/2020.09.04.282673

**Authors:** Joseph B. Kelly, Robert W. Thacker

## Abstract

Sponges live in symbioses with microbes that allow the hosts to exploit otherwise inaccessible resources. Given the potential of microbiomes to unlock new niche axes for the hosts, microbiomes may facilitate evolutionary innovation in the ecology of sponges. However, the hypothesis that ecological diversification evolves via the microbiome among multiple, closely related sponge species living in sympatry is yet untested. Here, we provide the first test of this hypothesis within *Ircinia*, a genus possessing diverse and abundant microbiomes that engage their hosts in nutritional symbioses. We used genome-wide SNP data (2bRAD) to delimit genetic species boundaries using BFD* among four *Ircinia* growth forms that putatively constitute distinct species and two nominal species, *I. campana* and *I. strobilina*. We also evaluated the performance of two single-locus genetic barcodes, CO1 and ITS, in resolving *Ircinia* species boundaries. We then used 16S rRNA metabarcoding to test whether the genetic species units uncovered by BFD* harbor microbiomes that are compositionally unique within each host lineage and distinct relative to seawater microbial communities. BFD* recovered genetic species boundaries that are generally reflected in the morphological differences of the growth forms and upheld the species designations of *I. campana* and *I. strobilina*, whereas CO1 and ITS provided comparatively little species-level phylogenetic resolution. The microbiomes were found to be compositionally distinct relative to seawater microbial communities, conserved within host lineages, and non-overlapping relative to the microbiomes of other host lineages. These results support a model by which microbiomes underly ecological divergence in resource use among closely related sponge species. This research provides insights into the roles of microbiomes in ecological speciation of sponges and sets the groundwork for further investigation of adaptive radiations in sponges.
