## Supplementary material for "Microbiomes and host genetics provide evidence for ecological diversification among Caribbean members of the sponge genus *Ircinia* Nardo, 1833": Tables S1-S6

### Sheet: S1_metadata
Table S1. Specimen collections and sequencing effort. Coordinates: SP (STRI Point) 9°21'06.1"N 82°15'32.4"W; PC (Punta Caracol) 9°22'37.6"N 82°18'08.3"W; IS (Inner Solarte) 9°18'20.9"N 82°10'23.5"W. All sites fall within a 10-km radius. STRI Point is a seagrass bed with small coral colonies, Punta Caracol is a coral reef (patch reef) dotted with seagrass beds, and Inner Solarte is a system of man…
Specimen identifier	USNMcatalog number	Species/source	Sampling location	CO1	ITS	16S	2bRAD
p16x31	USNM1582257	Massive A pink	Inner Solarte		X	X	X
p16x32	USNM1582258	Massive A pink	Inner Solarte		X	X	X
p16x33	USNM1582259	Massive A pink	Inner Solarte	X	X	X	X
p16x34	USNM1582260	Massive A pink	Inner Solarte	X	X	X	X
p16x35	USNM1582261	I. strobilina	Punta Caracol		X	X	X
p16x36	USNM1582262	I. campana	Punta Caracol	X	X	X	X
p16x40	USNM1582266	I. strobilina	Punta Caracol		X	X	X
p16x41	USNM1582267	Encrusting	Punta Caracol	X	X	X	X
p16x42	USNM1582268	Encrusting	Punta Caracol	X	X	X	X
p16x43	USNM1582269	Encrusting	Punta Caracol	X	X	X	X
p16x44	USNM1582270	Encrusting	Punta Caracol	X	X	X	X
p16x45	USNM1582271	I. campana	Punta Caracol	X	X	X	X
p16x46	USNM1582272	I. strobilina	Punta Caracol			X	X
p16x47	USNM1582273	I. campana	Punta Caracol	X	X	X	X
p16x48	USNM1582274	I. campana	Punta Caracol		X	X	X
p16x52	USNM1582278	Encrusting	Punta Caracol	X	X	X	X
p16x56	USNM1582282	Massive B	Stri Point		X	X	X
p16x57	USNM1582283	Massive A green	Stri Point		X	X	X
p16x58	USNM1582284	Massive B	Stri Point		X	X	X
p16x59	USNM1582285	Massive A green	Stri Point		X	X	X
p16x60	USNM1582286	Massive A green	Stri Point		X	X	X
p16x61	USNM1582287	Massive B	Stri Point			X	X
p16x62	USNM1582288	Massive A green	Stri Point		X	X	X
p16x63	USNM1582289	Massive B	Stri Point		X	X	X
p16x64	USNM1582290	I. strobilina	Stri Point		X	X
p16x65	USNM1582291	Massive B	Stri Point		X	X	X
p16x66	USNM1582292	I. strobilina	Stri Point		X	X
p16x67	USNM1582293	I. campana	Stri Point		X	X	X
p16x68	USNM1582294	I. strobilina	Stri Point		X	X
p16x69	USNM1582295	Massive B	Stri Point			X	X
PanamaISMangrove8		water	Inner Solarte			X
PanamaISMangrove9		water	Inner Solarte			X
PanamaISMangrove20		water	Inner Solarte			X
PanamaPCR1		water	Punta Caracol			X
PanamaPCR2		water	Punta Caracol			X
PanamaPCR3		water	Punta Caracol			X
PanamaPCR4		water	Punta Caracol			X
PanamaPCR5		water	Punta Caracol			X
PanamaPCR6		water	Punta Caracol			X
PanamaPCR7		water	Punta Caracol			X
PanamaPCR8		water	Punta Caracol			X
PanamaPCR9		water	Punta Caracol			X
PanamaPCR10		water	Punta Caracol			X
PanamaSPR11		water	Stri Point			X
PanamaSPR12		water	Stri Point			X
PanamaSPR13		water	Stri Point			X
PanamaSPR14		water	Stri Point			X
PanamaSPR15		water	Stri Point			X

### Sheet: S2_disparity_index_test
Table S2. Results of disparity index of pattern heterogeneity test, implemented in Mega7.0 using an MCMC length of 10,000. The proportion of pairwise comparisons within the CO1 and ITS alignments that yielded P values < 0.05, thus failing the disparity index of pattern heterogeneity test, are reported.
Codon position	CO1	ITS
1	3/435 (0.69%)	21/528 (3.98%)
2	29/435 (6.67%)	4/528 (0.76%)
3	0/435 (0%)	3/528 (0.57%)
1+2	29/435 (6.67%)	24/528 (4.55%)
2+3	27/435 (6.21%)	12/528 (2.27%)
1+2+3	29/435 (6.67%)	23/528 (4.36%)

### Sheet: S3_delta_K_via_Evanno_method
Table S3. Evanno method table calculated using Structure Harvester v0.6.94
K	Repetitions	Mean LnP(K)	St. dev. LnP(K)	Ln'(K)	|Ln''(K)|	Delta K
3	10	-3519.29	2.98	NA	NA	NA
4	10	-3311.88	51.67	207.41	5.77	0.11
5	10	-3110.24	35.34	201.64	71.47	2.02
6	10	-2980.07	54.05	130.17	17.89	0.33
7	10	-2867.79	37.34	112.28	28.17	0.75
8	10	-2783.68	72.46	84.11	NA	NA

### Sheet: S4_R2_pairwise_PERMANOVA
Table S4. R2 calculated from pairwise PERMANOVAs of OTU relative abundances using Bray-Curtis (BC) dissimilarities. Cells are colored by bins with widths of 0.1.
	Massive A green	Massive B	Encrusting	I. campana	I. strobilina			Massive A green	Encrusting	I. campana	I. strobilina
Massive A pink	0.42	0.33	0.21	0.28	0.28		Massive A pink	0.42	0.16	0.21	0.28
Massive A green		0.26	0.36	0.35	0.46		Massive A green		0.29	0.21	0.46
Massive B			0.29	0.25	0.4		Encrusting			0.16	0.3
Encrusting				0.25	0.34		I. campana				0.28
I. campana					0.29

### Sheet: S5_significant_BLAST_hits
Table S5. List of significant blast hits of the OTUs that cumulatively contribute the most to Bray-Curtis dissimilarities in each pairwise species comparison, identified by SIMPER, to OTUs that are reportedly vertically transmitted in I. felix (Schmitt et al. 2007). BLAST results to Candidatus Synechococcus spongiarum, a putative obligate symbiont, are also reported since this sequence required m…
Query sequence	Genbank accession number of database sequence	Name of database sequence	Percent identity	E-value	Bit score
Otu00005	DQ661784.1	Uncultured bacterium isolate DGGE gel band B184 16S ribosomal RNA gene partial sequence	100	6.4e-86	303
Otu00005	DQ661753.1	Uncultured bacterium isolate DGGE gel band A83 16S ribosomal RNA gene partial sequence	100	6.4e-86	303
Otu00005	DQ661803.1	Uncultured bacterium isolate DGGE gel band F73 16S ribosomal RNA gene partial sequence	100	6.37e-86	303
Otu00005	DQ661811.1	Uncultured bacterium isolate DGGE gel band F202 16S ribosomal RNA gene partial sequence	98.788	1.39e-82	292
Otu00005	DQ661781.1	Uncultured bacterium isolate DGGE gel band B171 16S ribosomal RNA gene partial sequence	100	6.4e-86	303
Otu00011	DQ661757.1	Uncultured bacterium isolate DGGE gel band A132 16S ribosomal RNA gene partial sequence	100	6.41e-86	303
Otu00011	DQ661755.1	Uncultured bacterium isolate DGGE gel band A93 16S ribosomal RNA gene partial sequence	99.39	8.31e-85	300
Otu00024	DQ661769.1	Uncultured bacterium isolate DGGE gel band A212 16S ribosomal RNA gene partial sequence	99.39	2.98e-84	298
Otu00024	DQ661778.1	Uncultured bacterium isolate DGGE gel band B101 16S ribosomal RNA gene partial sequence	98.78	1.39e-82	292
Otu00024	DQ661771.1	Uncultured bacterium isolate DGGE gel band A222 16S ribosomal RNA gene partial sequence	98.182	6.47e-81	287
Otu00024	DQ661748.1	Uncultured bacterium isolate DGGE gel band A31 16S ribosomal RNA gene partial sequence	99.39	2.98e-84	298
Otu00024	DQ661850.1	Uncultured bacterium isolate DGGE gel band IF91 16S ribosomal RNA gene partial sequence	99.39	2.72e-84	298
Otu00002	DQ661794.1	Uncultured bacterium isolate DGGE gel band E183 16S ribosomal RNA gene partial sequence	99.39	3.12e-84	298
Otu00002	DQ661844.1	Uncultured bacterium isolate DGGE gel band IF15 16S ribosomal RNA gene partial sequence	99.39	3.14e-84	298
Otu00008	DQ661818.1	Uncultured bacterium isolate DGGE gel band F27-2 16S ribosomal RNA gene partial sequence	98.788	1.4e-82	292
Otu00008	DQ661788.1	Uncultured bacterium isolate DGGE gel band E3-1 16S ribosomal RNA gene partial sequence	99.394	3.07e-84	298
Otu00008	DQ661825.1	Uncultured bacterium isolate DGGE gel band G1-1 16S ribosomal RNA gene partial sequence	100	6.53e-86	303
Otu00008	DQ661839.1	Uncultured bacterium isolate DGGE gel band G34-2 16S ribosomal RNA gene partial sequence	98.171	6.57e-81	287
Otu00001	KP792319.1	Candidatus Synechococcus spongiarum 142 clone 142-10 16S ribosomal RNA gene, partial sequence; 16S-23S ribosomal RNA intergenic spacer, complete sequence; and 23S ribosomal RNA gene, partial sequence	100	1e-78	303
Otu00001	KP792318.1	Candidatus Synechococcus spongiarum 142 clone 142-6 16S ribosomal RNA gene, partial sequence; 16S-23S ribosomal RNA intergenic spacer, complete sequence; and 23S ribosomal RNA gene, partial sequence	100	1e-78	303
Otu00001	KP792317.1	Candidatus Synechococcus spongiarum 142 clone 142-4 16S ribosomal RNA gene, partial sequence; 16S-23S ribosomal RNA intergenic spacer, complete sequence; and 23S ribosomal RNA gene, partial sequence	100	1e-78	303
Otu00001	KP792315.1	Candidatus Synechococcus spongiarum 142 clone 142-1 16S ribosomal RNA gene, partial sequence; 16S-23S ribosomal RNA intergenic spacer, complete sequence; and 23S ribosomal RNA gene, partial sequence	100	1e-78	303
Otu00001	KJ174471.1	Candidatus Synechococcus spongiarum SH4 16S ribosomal RNA gene, partial sequence	100	1e-78	303

### Sheet: S6_Silva_tax_of_SIMPER_OTUs
Table S6. List of Silva-assigned taxonomies for the OTUs identified by SIMPER as contributing the most to Bray-Curtis dissimilarities.
OTU	Taxonomic assignment made using Silva v132
Otu00001	Bacteria(100); Cyanobacteria(100); Oxyphotobacteria(100); Synechococcales(100); Cyanobiaceae(100); Cyanobiaceae_ge(100); N.B. This OTU is likely Candidatus Synechococcus spongiarum (Table S4).
Otu00002	Bacteria(100); Proteobacteria(100); Gammaproteobacteria(100); Nitrosococcales(92); Nitrosococcaceae(92); AqS1(77);
Otu00003	Bacteria(100); Acidobacteria(100); Thermoanaerobaculia(100); Thermoanaerobaculales(100); Thermoanaerobaculaceae(100); Subgroup_10(100);
Otu00004	Bacteria(100); Proteobacteria(100); Gammaproteobacteria(100); Gammaproteobacteria_unclassified(100); Gammaproteobacteria_unclassified(100); Gammaproteobacteria_unclassified(100);
Otu00005	Bacteria(100); Proteobacteria(100); Alphaproteobacteria(100); Puniceispirillales(100); Puniceispirillales_Incertae_Sedis(98); Constrictibacter(98);
Otu00006	Bacteria(100); Proteobacteria(100); Gammaproteobacteria(100); Gammaproteobacteria_unclassified(80); Gammaproteobacteria_unclassified(80); Gammaproteobacteria_unclassified(80);
Otu00008	Bacteria(100); Dadabacteria(100); Dadabacteriia(100); Dadabacteriales(100); Dadabacteriales_fa(100); Dadabacteriales_ge(100);
Otu00009	Bacteria(100); Actinobacteria(100); Acidimicrobiia(100); Microtrichales(96); Microtrichaceae(81); Sva0996_marine_group(80);
Otu00010	Bacteria(100); Proteobacteria(100); Gammaproteobacteria(100); Steroidobacterales(95); Woeseiaceae(95); JTB255_marine_benthic_group(94);
Otu00011	Bacteria(100); Proteobacteria(100); Alphaproteobacteria(100); Rhodobacterales(76); Rhodobacteraceae(76); Rhodobacteraceae_unclassified(76);
Otu00012	Bacteria(100); Proteobacteria(100); Gammaproteobacteria(100); Gammaproteobacteria_unclassified(86); Gammaproteobacteria_unclassified(86); Gammaproteobacteria_unclassified(86);
Otu00013	Bacteria(100); Actinobacteria(100); Acidimicrobiia(100); Microtrichales(100); Microtrichaceae(100); Sva0996_marine_group(66);
Otu00014	Bacteria(100); Proteobacteria(100); Gammaproteobacteria(100); Gammaproteobacteria_unclassified(54); Gammaproteobacteria_unclassified(54); Gammaproteobacteria_unclassified(54);
Otu00015	Archaea(100); Thaumarchaeota(100); Nitrososphaeria(100); Nitrosopumilales(100); Nitrosopumilaceae(100); Candidatus_Nitrosopumilus(62);
Otu00016	Bacteria(100); Chloroflexi(99); Dehalococcoidia(98); SAR202_clade(98); SAR202_clade_fa(98); SAR202_clade_ge(98);
Otu00017	Bacteria(100); Bacteroidetes(100); Rhodothermia(100); Rhodothermales(100); Rhodothermaceae(100); uncultured(100);
Otu00018	Bacteria(100); Acidobacteria(100); Subgroup_9(100); Subgroup_9_or(100); Subgroup_9_fa(100); Subgroup_9_ge(100);
Otu00024	Bacteria(100); Proteobacteria(100); Alphaproteobacteria(100); Rhodobacterales(100); Rhodobacteraceae(100); Albidovulum(100);
Otu00025	Bacteria(100); Proteobacteria(100); Gammaproteobacteria(100); Steroidobacterales(92); Woeseiaceae(91); JTB255_marine_benthic_group(91);
Otu00029	Bacteria(100); Bacteroidetes(100); Rhodothermia(100); Rhodothermales(100); Rhodothermaceae(100); uncultured(95);
Otu00033	Bacteria(100); Nitrospirae(100); Nitrospira(100); Nitrospirales(100); Nitrospiraceae(100); Nitrospira(100);
Otu00035	Bacteria(100); Proteobacteria(100); Gammaproteobacteria(100); Gammaproteobacteria_unclassified(80); Gammaproteobacteria_unclassified(80); Gammaproteobacteria_unclassified(80);
Otu00036	Bacteria(100); Proteobacteria(100); Gammaproteobacteria(100); Gammaproteobacteria_unclassified(100); Gammaproteobacteria_unclassified(100); Gammaproteobacteria_unclassified(100);
Otu00057	Bacteria(100); Chloroflexi(100); TK17(100); TK17_or(100); TK17_fa(100); TK17_ge(100);
Otu00064	Bacteria(100); Chloroflexi(100); TK17(100); TK17_or(100); TK17_fa(100); TK17_ge(100);
